# Phylogeography and genetic structure of the steppe marmot (*Marmota bobak* Müller, 1776)

**DOI:** 10.1101/2024.12.12.628213

**Authors:** Oleg Brandler, Valentina Tambovtseva, Andrey Tukhbatullin, Vadim Rumyantsev, Alexey Grachov, Svetlana Kapustina

## Abstract

The steppe marmot *Marmota bobak* is a key species in the steppe ecosystems of Eurasia and an important object of economic and conservation practice. Its wide distribution is separated by many ecological and geographical barriers. The studied morphological variability is characterized by clinal variation of characters and indistinct differences. The subspecies system, including three subspecies, has no clear spatial boundaries and is controversial. The genetic variability of *M. bobak* has not been extensively studied. We first investigated the genetic variability of *M. bobak* throughout its range using three traditional molecular markers of the mitochondrial genome *COI, cytb*, and a control region of mtDNA. We found two phylogroups in the genetic structure of this species, which are geographically arranged in an unexpected way. Also, the character of intraspecific genetic variability does not agree with the accepted subspecies division; individuals from terra typica of all three described subspecies belong to the same phyletic lineage. Further studies are needed to develop the subspecies system of *M. bobak*.
