## Supporting Information Table S1 for "Phylogeography and genetic structure of the steppe marmot (*Marmota bobak* Müller, 1776)"

### Sheet: Каталог
Table S1. List of Marmota bobak specimens sequenced.
*Sequences retrieved from GeneBank
Geographical Population (GP)	Collection ID	Country of locality	Region of locality	Locality	Latitude	Longitude	Sex	Collector	Haplotype labels (GeneBank accession numbers are in brackets)
									COX1	cytb	CR
1	23765	Ukraine	Kharkiv	Kupiansk District	50.015	37.522	m	Brandler O.V.	a10 (PQ670289)	b17 (AF143916*)	c34 (PQ657749)
1	23803	Ukraine	Kharkiv	Kupiansk District	50.015	37.522	m	Brandler O.V.	a11 (PQ670290)	b31 (AF143917*)	c45 (PQ657760)
1	23908	Ukraine	Kharkiv	Kupiansk District	50.015	37.522	m	Brandler O.V.	a10	b18 (PQ657698)	c34
3	23964	Russia	Orenburg	Pervomaysky District	51.770	51.760	f	Brandler O.V.	a12 (PQ670291)	b35 (PQ657714)	c41 (PQ657756)
4	23973	Russia	Orenburg	Saraktashsky District	51.916	56.674	f	Brandler O.V.	a13 (PQ670292)	b19 (PQ657699)	c32 (PQ657747)
4	23990	Russia	Orenburg	Saraktashsky District	51.916	56.674	f	Brandler O.V.	a13	b19	c32
5	23991	Kazakhstan	Aqmola	Korgalzhyn District	50.760	70.120	f	Brandler O.V.	a01 (PQ670280)	b05 (PQ657685)	c05 (PQ657720)
4	24173	Russia	Orenburg	Kuvandyksky District	51.580	57.110	m	Brandler O.V.	a13	b19	c32
4	24174	Russia	Orenburg	Kuvandyksky District	51.580	57.110	f	Brandler O.V.	a13	b19	c32
4	24175	Russia	Orenburg	Kuvandyksky District	51.470	56.950	f	Brandler O.V.	a13	b19	c32
4	24176	Russia	Orenburg	Kuvandyksky District	51.470	56.950	f	Brandler O.V.	a13	b19	c32
4	24177	Russia	Orenburg	Kuvandyksky District	51.470	56.950	f	Brandler O.V.	a13	b19	c32
4	24178	Russia	Orenburg	Kuvandyksky District	51.470	56.950	f	Brandler O.V.	a13	b19	c32
4	24179	Russia	Orenburg	Kuvandyksky District	51.470	56.950	f	Brandler O.V.	a13	b19	c33 (PQ657748)
4	24180	Russia	Orenburg	Kuvandyksky District	51.470	56.950	f	Brandler O.V.	a13	b19	c33
4	24181	Russia	Orenburg	Kuvandyksky District	51.470	56.950	f	Brandler O.V.	a13	b19	c33
4	24182	Russia	Orenburg	Kuvandyksky District	51.470	56.950	f	Brandler O.V.	a14 (PQ670293)	b19	c32
4	24183	Russia	Orenburg	Kuvandyksky District	51.470	56.950	f	Brandler O.V.	a13	b19	c32
4	24184	Russia	Orenburg	Kuvandyksky District	51.470	56.950	m	Brandler O.V.	a13	b19	c32
4	24185	Russia	Orenburg	Kuvandyksky District	51.470	56.950	f	Brandler O.V.	a13	b19	c32
2	24456	Russia	Saratov	Volsky District	52.420	47.250	m	Brandler O.V.	a09 (PQ670288)	b32 (PQ657711)	c38 (PQ657753)
3	24457	Russia	Saratov	Ozinsky District	51.140	49.410	f	Brandler O.V.	a09	b36 (PQ657715)	c43 (PQ657758)
3	24458	Russia	Saratov	Ozinsky District	51.140	49.410	m	Brandler O.V.	a09	b34 (PQ657713)	c36 (PQ657751)
3	24459	Russia	Saratov	Ozinsky District	51.140	49.410	f	Brandler O.V.	a09	b34	c36
3	24460	Russia	Saratov	Ozinsky District	51.140	49.410	m	Brandler O.V.	a09	b34	c37 (PQ657752)
3	24461	Russia	Saratov	Ozinsky District	51.140	49.410	m	Brandler O.V.	a09	b34	c36
2	24466	Russia	Saratov	Volsky District	52.420	47.250	m	Brandler O.V.	a09	b32	c39 (PQ657754)
2	24467	Russia	Saratov	Volsky District	52.420	47.250	f	Brandler O.V.	a09	b32	c38
2	24470	Russia	Saratov	Volsky District	52.360	47.020	m	Brandler O.V.	a09	b33 (PQ657712)	c42 (PQ657757)
2	24471	Russia	Saratov	Volsky District	52.420	47.250	f	Brandler O.V.	a09	b32	c38
2	24476	Russia	Saratov	Volsky District	52.360	47.020	m	Brandler O.V.	a09	b32	c40 (PQ657755)
1	24505	Ukraine	Kharkiv	Kupiansk District	50.015	37.522	m	Brandler O.V.	a10	b17 (PQ657697)	c35 (PQ657750)
1	24506	Ukraine	Kharkiv	Kupiansk District	50.015	37.522	f	Brandler O.V.	a10	b17	c35
1	24792	Ukraine	Kharkiv	Kupiansk District	50.015	37.522	m	Brandler O.V.	a11	b30 (PQ657710)	c45
5	25228	Kazakhstan	Aqmola	Esil District	51.717	66.306		Tokarsky V.A.	a08 (PQ670287)	b23 (PQ657703)	c17 (PQ657732)
5	25229	Kazakhstan	Aqmola	Zharkain District	50.627	66.771		Tokarsky V.A.	a01	b04 (PQ657684)	c04 (PQ657719)
5	25232	Kazakhstan	Kostanay	Nauyrzym District	51.202	64.964	f	Tokarsky V.A.	a13	b21 (PQ657701)	c31 (PQ657746)
5	25233	Kazakhstan	Kostanay	Nauyrzym District	51.631	64.907	f	Tokarsky V.A.	a13	b19	c30 (PQ657745)
5	25234	Kazakhstan	Kostanay	Karasu District	52.241	65.076	m	Tokarsky V.A.	a13	b22 (PQ657702)	c31
5	25235	Kazakhstan	Kostanay	Karasu District	52.870	65.210		Tokarsky V.A.	a06 (PQ670285)	b24 (PQ657704)	c16 (PQ657731)
4	25407	Kazakhstan	Aktobe	Ayteke Bi District	50.772	61.459	m	Brandler O.V., Tukhbatullin A.R.	a13	b20 (PQ657700)	c30
5	25660	Kazakhstan	Pavlodar	Bayanaul District	50.667	75.608	m	Brandler O.V., Kapustina S.Yu.	a03 (PQ670282)	b08 (PQ657688)	c12 (PQ657727)
5	25661	Kazakhstan	Pavlodar	Bayanaul District	50.616	75.618	f	Brandler O.V., Kapustina S.Yu.	a03	b12 (PQ657692)	c07 (PQ657722)
5	25662	Kazakhstan	Pavlodar	Bayanaul District	50.616	75.618	f	Brandler O.V., Kapustina S.Yu.	a06	b28 (PQ657708)	c23 (PQ657738)
5	25663	Kazakhstan	Pavlodar	Bayanaul District	50.616	75.618	m	Brandler O.V., Kapustina S.Yu.	a06	b27 (PQ657707)	c26 (PQ657741)
5	25664	Kazakhstan	Pavlodar	Bayanaul District	50.624	75.620	m	Brandler O.V., Kapustina S.Yu.	a06	b28	c23
5	25665	Kazakhstan	Pavlodar	Bayanaul District	50.646	75.619	f	Brandler O.V., Kapustina S.Yu.	a04 (PQ670283)	b13 (PQ657693)	c13 (PQ657728)
5	25666	Kazakhstan	Pavlodar	Bayanaul District	50.650	75.621	m	Brandler O.V., Kapustina S.Yu.	a03	b06 (PQ657686)	c13
5	25667	Kazakhstan	Pavlodar	Bayanaul District	50.650	75.621	m	Brandler O.V., Kapustina S.Yu.	a03	b06	c11 (PQ657726)
5	25668	Kazakhstan	Pavlodar	Bayanaul District	50.683	75.661	f	Brandler O.V., Kapustina S.Yu.	a05 (PQ670284)	b10 (PQ657690)	c07
5	25669	Kazakhstan	Pavlodar	Bayanaul District	50.687	75.656	f	Brandler O.V., Kapustina S.Yu.	a06	b29 (PQ657709)	c23
5	25670	Kazakhstan	Pavlodar	Bayanaul District	50.687	75.656	f	Brandler O.V., Kapustina S.Yu.	a06	b28	c28 (PQ657743)
5	25671	Kazakhstan	Pavlodar	Bayanaul District	50.693	75.704	f	Brandler O.V., Kapustina S.Yu.	a03	b09 (PQ657689)	c13
5	25672	Kazakhstan	Pavlodar	Bayanaul District	50.653	75.712	m	Brandler O.V., Kapustina S.Yu.	a06	b25 (PQ657705)	c26
5	25674	Kazakhstan	Pavlodar	Bayanaul District	50.631	75.726	f	Brandler O.V., Kapustina S.Yu.	a03	b11 (PQ657691)	c07
5	25677	Kazakhstan	Pavlodar	Bayanaul District	50.666	75.605	m	Brandler O.V., Kapustina S.Yu.	a06	b25	c20 (PQ657735)
5	25678	Kazakhstan	Pavlodar	Bayanaul District	50.666	75.605	m	Brandler O.V., Kapustina S.Yu.	a06	b25	c26
5	25679	Kazakhstan	Pavlodar	Bayanaul District	50.666	75.612	f	Brandler O.V., Kapustina S.Yu.	a03	b08	c14 (PQ657729)
5	25680	Kazakhstan	Pavlodar	Bayanaul District	50.665	75.605	f	Brandler O.V., Kapustina S.Yu.	a06	b25	c27 (PQ657742)
5	25681	Kazakhstan	Pavlodar	Bayanaul District	50.667	75.610	m	Brandler O.V., Kapustina S.Yu.	a03	b08	c14
5	25683	Kazakhstan	Pavlodar	Bayanaul District	50.381	75.841	m	Brandler O.V., Kapustina S.Yu.	a06	b25	c26
5	25684	Kazakhstan	Pavlodar	Bayanaul District	50.394	75.861	m	Brandler O.V., Kapustina S.Yu.	a03	b06	c13
5	25685	Kazakhstan	Pavlodar	Bayanaul District	50.388	75.853	f	Brandler O.V., Kapustina S.Yu.	a03	b09	c07
5	25686	Kazakhstan	Pavlodar	Bayanaul District	50.386	75.847	f	Brandler O.V., Kapustina S.Yu.	a06	b25	c20
5	25687	Kazakhstan	Pavlodar	Bayanaul District	50.391	75.855	m	Brandler O.V., Kapustina S.Yu.	a06	b25	c21 (PQ657736)
5	25688	Kazakhstan	Pavlodar	Bayanaul District	50.386	75.847	m	Brandler O.V., Kapustina S.Yu.	a06	b25	-
5	25689	Kazakhstan	Pavlodar	Bayanaul District	50.560	75.567	f	Brandler O.V., Kapustina S.Yu.	a02 (PQ670281)	b02 (PQ657682)	c02 (PQ657717)
5	25690	Kazakhstan	Karaganda	Karkaraly District	49.843	75.385	m	Brandler O.V., Kapustina S.Yu.	a06	b25	c19 (PQ657734)
5	25691	Kazakhstan	Pavlodar	Bayanaul District	50.581	75.615	m	Brandler O.V., Kapustina S.Yu.	a03	b06	c15 (PQ657730)
5	25692	Kazakhstan	Pavlodar	Bayanaul District	50.570	74.613	m	Brandler O.V., Kapustina S.Yu.	a06	b25	c25 (PQ657740)
5	25693	Kazakhstan	Pavlodar	Bayanaul District	50.578	74.615	m	Brandler O.V., Kapustina S.Yu.	a07 (PQ670286)	b26 (PQ657706)	c29 (PQ657744)
5	25694	Kazakhstan	Pavlodar	Bayanaul District	50.565	74.582	f	Brandler O.V., Kapustina S.Yu.	a06	b25	c24 (PQ657739)
5	25695	Kazakhstan	Pavlodar	Bayanaul District	50.578	74.613	m	Brandler O.V., Kapustina S.Yu.	a07	b26	c18 (PQ657733)
5	25696	Kazakhstan	Pavlodar	Bayanaul District	50.724	74.378	m	Brandler O.V., Kapustina S.Yu.	a02	b01 (PQ657681)	c03 (PQ657718)
5	25697	Kazakhstan	Pavlodar	Bayanaul District	50.569	74.614	m	Brandler O.V., Kapustina S.Yu.	a06	b25	c21
5	25698	Kazakhstan	Karaganda	Karkaraly District	49.534	76.128	f	Brandler O.V., Kapustina S.Yu.	a03	b09	c07
5	25699	Kazakhstan	Karaganda	Karkaraly District	49.530	76.123	f	Brandler O.V., Kapustina S.Yu.	a03	b09	c07
5	25700	Kazakhstan	Karaganda	Karkaraly District	49.551	76.156	m	Brandler O.V., Kapustina S.Yu.	a03	b09	c07
5	25701	Kazakhstan	Karaganda	Karkaraly District	49.555	76.150	f	Brandler O.V., Kapustina S.Yu.	a06	b28	c22 (PQ657737)
1	25930	Russia	Belgorod	Rovensky District	49.853	39.031	m	Brandler O.V.	a10	b16 (PQ657696)	c34
1	25931	Russia	Belgorod	Rovensky District	49.951	39.025	f	Brandler O.V.	a11	b30	c44 (PQ657759)
1	25932	Russia	Belgorod	Rovensky District	49.908	39.170	f	Brandler O.V.	a10	b15 (PQ657695)	c34
1	25933	Russia	Belgorod	Rovensky District	49.951	39.025	f	Brandler O.V.	a11	b30	c44
1	25934	Russia	Belgorod	Rovensky District	49.908	39.170	f	Brandler O.V.	a10	b14 (PQ657694)	c34
1	25936	Russia	Belgorod	Rovensky District	49.920	39.060	m	Brandler O.V.	a11	b30	c44
1	25937	Russia	Belgorod	Rovensky District	49.920	39.060	m	Brandler O.V.	a11	b30	c44
1	25938	Russia	Belgorod	Rovensky District	49.951	39.025	m	Brandler O.V.	a11	b30	c44
1	25940	Russia	Belgorod	Rovensky District	49.920	39.060	m	Brandler O.V.	a11	b30	c44
5	27901	Kazakhstan	Karaganda	Osakarov District	50.788	72.908	m	Brandler O.V., Tukhbatullin A.R., Kapustina S.Yu.	a03	b06	c06 (PQ657721)
5	27902	Kazakhstan	Karaganda	Osakarov District	50.698	72.855	m	Brandler O.V., Tukhbatullin A.R., Kapustina S.Yu.	a03	b07 (PQ657687)	c07
5	27903	Kazakhstan	Karaganda	Osakarov District	50.662	72.810	m	Brandler O.V., Tukhbatullin A.R., Kapustina S.Yu.	a03	b06	c07
5	27904	Kazakhstan	Karaganda	Osakarov District	50.636	73.017	f	Brandler O.V., Tukhbatullin A.R., Kapustina S.Yu.	a03	b06	c07
5	27905	Kazakhstan	Karaganda	Osakarov District	50.788	72.908	m	Brandler O.V., Tukhbatullin A.R., Kapustina S.Yu.	a03	b06	c07
5	27906	Kazakhstan	Karaganda	Osakarov District	50.788	72.908	f	Brandler O.V., Tukhbatullin A.R., Kapustina S.Yu.	a03	b06	c08 (PQ657723)
5	27907	Kazakhstan	Karaganda	Osakarov District	50.690	72.886	m	Brandler O.V., Tukhbatullin A.R., Kapustina S.Yu.	a03	b07	c10 (PQ657725)
5	27908	Kazakhstan	Karaganda	Osakarov District	50.773	72.904	f	Brandler O.V., Tukhbatullin A.R., Kapustina S.Yu.	a03	b06	c07
5	27909	Kazakhstan	Karaganda	Osakarov District	50.690	72.886	m	Brandler O.V., Tukhbatullin A.R., Kapustina S.Yu.	a06	b25	c20
5	27910	Kazakhstan	Karaganda	Osakarov District	50.690	72.886	m	Brandler O.V., Tukhbatullin A.R., Kapustina S.Yu.	a03	b07	c07
5	27911	Kazakhstan	Karaganda	Osakarov District	50.788	72.908	m	Brandler O.V., Tukhbatullin A.R., Kapustina S.Yu.	a03	b06	c07
5	27912	Kazakhstan	Karaganda	Osakarov District	50.690	72.886	f	Brandler O.V., Tukhbatullin A.R., Kapustina S.Yu.	a03	b06	c07
5	27913	Kazakhstan	Karaganda	Osakarov District	50.662	72.810	f	Brandler O.V., Tukhbatullin A.R., Kapustina S.Yu.	a03	b06	c07
5	27914	Kazakhstan	Karaganda	Osakarov District	50.751	72.911	f	Brandler O.V., Tukhbatullin A.R., Kapustina S.Yu.	a06	b25	c20
5	27915	Kazakhstan	Karaganda	Osakarov District	50.690	72.886	m	Brandler O.V., Tukhbatullin A.R., Kapustina S.Yu.	a03	b06	c06
5	27916	Kazakhstan	Karaganda	Osakarov District	50.690	72.886	m	Brandler O.V., Tukhbatullin A.R., Kapustina S.Yu.	a03	b06	c09 (PQ657724)
5	27917	Kazakhstan	Karaganda	Osakarov District	50.448	73.101	m	Brandler O.V., Tukhbatullin A.R., Kapustina S.Yu.	a03	b06	c07
5	27918	Kazakhstan	Karaganda	Osakarov District	50.497	73.007	f	Brandler O.V., Tukhbatullin A.R., Kapustina S.Yu.	a01	b03 (PQ657683)	c01 (PQ657716)
5	27919	Kazakhstan	Karaganda	Osakarov District	50.614	73.052	m	Brandler O.V., Tukhbatullin A.R., Kapustina S.Yu.	a03	b06	c06
5	27920	Kazakhstan	Karaganda	Osakarov District	50.559	73.039	f	Brandler O.V., Tukhbatullin A.R., Kapustina S.Yu.	a03	b06	c08
5	27921	Kazakhstan	Karaganda	Osakarov District	50.415	73.087	f	Brandler O.V., Tukhbatullin A.R., Kapustina S.Yu.	a01	b03	c01
5	27922	Kazakhstan	Karaganda	Osakarov District	50.434	73.056	f	Brandler O.V., Tukhbatullin A.R., Kapustina S.Yu.	a03	b06	c06
